# Midbrain Dopaminergic Neuron Development is Regulated by Two Molecularly Distinct Subtypes of Radial Glia Cells

**DOI:** 10.1101/2024.03.08.584031

**Authors:** Emilía Sif Ásgrímsdóttir, Luca Fusar Bassini, Pia Rivetti di Val Cervo, Daniel Gyllborg, Clàudia Puigsasllosas Pastor, Kawai Lee, Christopher Grigsby, Saiful Islam, Peter Lönneberg, Carlos Villaescusa, Carmen Saltó, Sten Linnarsson, Gioele La Manno, Enrique M. Toledo, Ernest Arenas

## Abstract

Understanding midbrain dopaminergic (mDA) neuron development is key to advancing cell replacement therapies for Parkinson’s disease (PD). Recent single-cell RNA-sequencing (scRNA-seq) studies have identified different subtypes of transient radial glia (Rgl) cell types in the developing mouse and human ventral midbrain. However, their individual functions and their impact on mDA neuron development are unclear. Here we analyze the transcriptome of endogenous mouse and human ventral midbrain Rgl and assess the function of key midbrain floor plate Rgl factors in human stem cells during mDA neuron differentiation. We find that Rgl1 is defined by a neurogenic network centered on *Arntl*, and that this transcription factor regulates human mDA neurogenesis. Conversely, the transcriptome of Rgl3 is dominated by signaling and extracellular matrix molecules that control different aspects of human mDA neuron development. Thus, our results suggest a function of Rgl1 as a mDA progenitor, and of Rgl3 as a signaling mDA niche cell. Moreover, using human stem cells we demonstrate that new knowledge of cell-type specific intrinsic and extrinsic developmental factors can readily be applied to improve the generation of cells with therapeutic interest, such as human mDA neurons for PD.
