## Supplemental Table 2 for "Midbrain Dopaminergic Neuron Development is Regulated by Two Molecularly Distinct Subtypes of Radial Glia Cells"

### Sheet: Results FastWY RG1
# FastWY ver. 1.0.1 (LAMP ver.2.0.3)
# item-file: singlecell/RG1_matrix_LAMP.csv
# value-file: singlecell/RG1_rank_for_Fisher.csv
# significance-level: 0.05, # of permuted datasets: 1000
# P-value computing procedure: fisher (greater)
# # of tested elements: 44, # of samples: 5652, # of positive samples: 130
# Adjusted significance level: 7.2741e-06
# # of significant combinations: 419
Rank	Raw p-value	Adjusted p-value	Combination	Arity	# of target rows	# of positives in the targets
1	3.9352e-20	< 0.001	E2F3	1	130	67
2	2.7184e-18	< 0.001	E2F3,E2F5	2	130	60
3	2.1216e-17	< 0.001	E2F5	1	130	64
4	6.9307e-11	< 0.001	GABPA,E2F5	2	130	26
5	1.0618e-10	< 0.001	ARNTL,ASCL1,E2F3,TCF3	4	130	21
6	1.5407e-10	< 0.001	ARNTL,ASCL1,E2F3	3	130	22
7	1.949e-10	< 0.001	ARNTL,E2F3	2	130	26
8	1.9626e-10	< 0.001	GABPA,E2F3,E2F5	3	130	24
9	2.9364e-10	< 0.001	ASCL1,E2F3	2	130	23
10	4.8451e-10	< 0.001	ARNTL,ASCL1,E2F3,TCF3,TCF4,TCF12	6	130	20
11	7.4933e-10	< 0.001	ASCL1,E2F3,TCF3	3	130	21
12	7.9199e-10	< 0.001	GABPA	1	130	50
13	8.8343e-10	< 0.001	ARNTL,ASCL1,E2F5,E2F3,TCF3	5	130	19
14	9.3575e-10	< 0.001	ARNTL,ASCL1,E2F3,E2F5	4	130	20
15	9.3575e-10	< 0.001	ARNTL,ASCL1,E2F3,TCF12,TCF4	5	130	20
16	1.1577e-09	< 0.001	ARNTL,E2F3,TCF12,TCF3,TCF4	5	130	20
17	1.3633e-09	< 0.001	ARNTL,E2F3,TCF3	3	130	21
18	1.3812e-09	< 0.001	ARNTL,SREBF1,E2F3	3	130	23
19	1.3932e-09	< 0.001	ARNTL,ASCL1,SREBF1,E2F3,TCF3	5	130	19
20	1.5761e-09	< 0.001	SREBF1,E2F3	2	130	25
21	1.5796e-09	< 0.001	GABPA,E2F3	2	130	24
22	1.584e-09	< 0.001	ARNTL,E2F3,TCF3,TCF4	4	130	20
23	1.7558e-09	< 0.001	ARNTL,ASCL1,SREBF1,E2F3	4	130	20
24	2.1653e-09	< 0.001	ASCL1,SREBF1,E2F3,TCF3	4	130	19
25	2.3808e-09	< 0.001	ARNTL,E2F3,TCF12,TCF4	4	130	20
26	2.6313e-09	< 0.001	ARNTL,TCF12,E2F3	3	130	20
27	2.9061e-09	< 0.001	ASCL1,E2F3,TCF12,TCF3,TCF4	5	130	20
28	2.9566e-09	< 0.001	ARNTL,E2F3,E2F5	3	130	23
29	3.2074e-09	< 0.001	ASCL1,SREBF1,E2F3	3	130	20
30	3.5375e-09	< 0.001	ARNTL,E2F3,TCF4	3	130	20
31	3.6857e-09	< 0.001	ARNTL,ASCL1,E2F5,TCF3	4	130	19
32	3.9855e-09	< 0.001	ARNTL,ASCL1,E2F3,TCF3,TCF4,E2F5,TCF12	7	130	18
33	4.2942e-09	< 0.001	ARNTL,ASCL1,E2F5	3	130	20
34	4.4412e-09	< 0.001	SREBF1,E2F3,E2F5	3	130	23
35	4.5335e-09	< 0.001	ASCL1,E2F5,E2F3,TCF3	4	130	19
36	5.5589e-09	< 0.001	ARNTL,SREBF1,E2F3,TCF3	4	130	19
37	5.7148e-09	< 0.001	ASCL1,E2F3,TCF12,TCF4	4	130	20
38	6.5725e-09	< 0.001	ARNTL,SREBF1,E2F3,E2F5	4	130	21
39	6.8899e-09	< 0.001	ARNTL,ASCL1,E2F3,E2F5,TCF4,TCF12	6	130	18
40	6.8899e-09	< 0.001	ARNTL,ASCL1,SREBF1,E2F3,TCF3,TCF4,TCF12	7	130	18
41	7.5612e-09	< 0.001	ASCL1,E2F3,E2F5	3	130	20
42	9.1331e-09	< 0.001	ARNTL,E2F5,E2F3,TCF3	4	130	19
43	9.4658e-09	< 0.001	ARNTL,E2F3,E2F5,TCF4,TCF3,TCF12	6	130	18
44	1.0117e-08	< 0.001	E2F3,TCF12,TCF3,TCF4	4	130	21
45	1.0505e-08	< 0.001	ASCL1,SREBF1,E2F3,TCF3,TCF4,TCF12	6	130	18
46	1.1648e-08	< 0.001	ARNTL,ASCL1,SREBF1,E2F3,E2F5	5	130	18
47	1.1648e-08	< 0.001	ARNTL,SREBF1,E2F3,TCF3,TCF4,TCF12	6	130	18
48	1.2196e-08	< 0.001	SREBF1,E2F3,TCF3	3	130	19
49	1.2679e-08	< 0.001	ARNTL,ASCL1,SREBF1,E2F3,E2F5,TCF3	6	130	17
50	1.2905e-08	< 0.001	ARNTL,E2F5,E2F3,TCF3,TCF4	5	130	18
51	1.2905e-08	< 0.001	ARNTL,ASCL1,SREBF1,E2F3,TCF4,TCF12	6	130	18
52	1.2905e-08	< 0.001	ARNTL,ASCL1,TCF12,E2F5,TCF4,TCF3	6	130	18
53	1.4286e-08	< 0.001	ARNTL,SREBF1,E2F3,TCF3,TCF4	5	130	18
54	1.5786e-08	< 0.001	ASCL1,E2F5,SREBF1,E2F3,TCF3	5	130	17
55	1.7464e-08	< 0.001	ASCL1,SREBF1,E2F3,E2F5	4	130	18
56	1.7464e-08	< 0.001	ASCL1,E2F3,E2F5,TCF4,TCF3,TCF12	6	130	18
57	1.7464e-08	< 0.001	ARNTL,E2F3,TCF12,E2F5,TCF4	5	130	18
58	1.7632e-08	< 0.001	TGIF1,E2F3,E2F5	3	130	23
59	1.9286e-08	< 0.001	ARNTL,TCF12,E2F5,E2F3	4	130	18
60	1.9286e-08	< 0.001	SREBF1,ASCL1,E2F3,TCF12,TCF4	5	130	18
61	1.9479e-08	< 0.001	ASCL1,E2F5,TCF3	3	130	19
62	2.0392e-08	< 0.001	SREBF1,E2F5	2	130	23
63	2.0392e-08	< 0.001	ARNTL,E2F5	2	130	23
64	2.1282e-08	< 0.001	SREBF1,E2F3,TCF12,TCF3,TCF4	5	130	18
65	2.3074e-08	< 0.001	E2F3,TCF12,TCF4	3	130	21
66	2.3467e-08	< 0.001	ARNTL,E2F3,E2F5,TCF4	4	130	18
67	2.3467e-08	< 0.001	ARNTL,SREBF1,E2F3,TCF12,TCF4	5	130	18
68	2.3467e-08	< 0.001	ARNTL,ASCL1,TCF12,E2F5,TCF4	5	130	18
69	2.499e-08	< 0.001	E2F3,TCF3,TCF4	3	130	21
70	2.5856e-08	< 0.001	ARNTL,SREBF1,TCF12,E2F3	4	130	18
71	2.7053e-08	< 0.001	TCF12,E2F3	2	130	21
72	2.8467e-08	< 0.001	SREBF1,E2F3,TCF3,TCF4	4	130	18
73	3.1318e-08	< 0.001	ARNTL,SREBF1,E2F3,TCF4	4	130	18
74	3.1318e-08	< 0.001	ASCL1,E2F3,TCF12,E2F5,TCF4	5	130	18
75	3.166e-08	< 0.001	ARNTL,SREBF1,E2F5	3	130	21
76	3.3396e-08	< 0.001	ASCL1,E2F5	2	130	20
77	3.443e-08	< 0.001	ARNTL,E2F5,TCF12,TCF3,TCF4	5	130	18
78	3.651e-08	< 0.001	ARNTL,E2F5,TCF3	3	130	19
79	4.3448e-08	< 0.001	E2F5,E2F3,TCF12,TCF3,TCF4	5	130	19
80	4.5551e-08	< 0.001	ARNTL,E2F5,TCF3,TCF4	4	130	18
81	4.9337e-08	< 0.001	ARNTL,E2F5,SREBF1,E2F3,TCF3	5	130	17
82	4.9337e-08	< 0.001	ARNTL,ASCL1,SREBF1,E2F5,TCF3	5	130	17
83	4.9935e-08	< 0.001	ARNTL,ASCL1,SREBF1,E2F5	4	130	18
84	4.9935e-08	< 0.001	SREBF1,E2F3,TCF12,TCF4	4	130	18
85	5.4704e-08	< 0.001	SREBF1,TCF12,E2F3	3	130	18
86	5.9888e-08	< 0.001	ASCL1,E2F5,TCF12,TCF3,TCF4	5	130	18
87	6.0019e-08	< 0.001	ASCL1,SREBF1,E2F5,TCF3	4	130	17
88	6.1553e-08	< 0.001	ARNTL,ASCL1,SREBF1,E2F3,TCF3,TCF4,E2F5,TCF12	8	130	16
89	6.552e-08	< 0.001	ARNTL,TCF12,E2F5,TCF4	4	130	18
90	6.7676e-08	< 0.001	ERF,E2F3	2	130	21
91	6.8384e-08	< 0.001	E2F3,TCF3	2	130	22
92	7.1633e-08	< 0.001	ASCL1,SREBF1,E2F5	3	130	18
93	7.1633e-08	< 0.001	ARNTL,TCF12,E2F5	3	130	18
94	7.2781e-08	< 0.001	E2F5,SREBF1,E2F3,TCF3	4	130	17
95	7.5828e-08	< 0.001	ASCL1,SREBF1,E2F3,TCF3,TCF4,E2F5,TCF12	7	130	16
96	7.8266e-08	< 0.001	SREBF1,E2F3,TCF4	3	130	18
97	7.838e-08	< 0.001	E2F3,TCF4	2	130	21
98	8.5458e-08	< 0.001	ARNTL,E2F5,TCF4	3	130	18
99	9.2382e-08	< 0.001	E2F3,TCF12,E2F5,TCF4	4	130	19
100	9.3782e-08	< 0.001	ERF,E2F3,E2F5	3	130	20
101	1.0018e-07	< 0.001	E2F5,E2F3,TCF3,TCF4	4	130	19
102	1.0295e-07	< 0.001	ARNTL,SREBF1,E2F3,TCF3,TCF4,E2F5,TCF12	7	130	16
103	1.0295e-07	< 0.001	ARNTL,ASCL1,SREBF1,E2F3,E2F5,TCF4,TCF12	7	130	16
104	1.0858e-07	< 0.001	TCF12,E2F5,E2F3	3	130	19
105	1.1083e-07	< 0.001	ASCL1,TCF12,E2F5,TCF4	4	130	18
106	1.1235e-07	< 0.001	ERF,E2F5	2	130	21
107	1.1919e-07	0.002	TGIF1,E2F5	2	130	23
108	1.2566e-07	0.002	ARNTL,SREBF1,E2F3,E2F5,TCF4,TCF3	6	130	16
109	1.2566e-07	0.002	SREBF1,E2F3,E2F5,TCF4,TCF3,TCF12	6	130	16
110	1.2566e-07	0.002	ASCL1,SREBF1,E2F3,E2F5,TCF4,TCF12	6	130	16
111	1.4908e-07	0.002	E2F5,TCF12,TCF3,TCF4	4	130	19
112	1.5592e-07	0.002	SREBF1,HES5,E2F3	3	127	15
113	1.6835e-07	0.002	E2F5,SREBF1,E2F3,TCF3,TCF4	5	130	16
114	1.8239e-07	0.002	ARNTL,SREBF1,E2F5,TCF3	4	130	17
115	1.8304e-07	0.002	E2F5,E2F3,TCF3	3	130	20
116	1.8527e-07	0.002	ARNTL,SREBF1,E2F3,E2F5,TCF4,TCF12	6	130	16
117	1.8527e-07	0.002	ARNTL,ASCL1,SREBF1,TCF12,TCF3,TCF4,E2F5	7	130	16
118	2.0373e-07	0.002	ARNTL,SREBF1,TCF12,E2F5,E2F3	5	130	16
119	2.2384e-07	0.002	ARNTL,SREBF1,E2F3,E2F5,TCF4	5	130	16
120	2.2384e-07	0.002	ASCL1,SREBF1,TCF12,E2F5,TCF4,TCF3	6	130	16
121	2.3699e-07	0.002	HES5,E2F3	2	130	17
122	2.5826e-07	0.003	SREBF1,E2F5,TCF3	3	130	17
123	2.6957e-07	0.003	SREBF1,E2F3,TCF12,E2F5,TCF4	5	130	16
124	2.744e-07	0.003	E2F3,E2F5,TCF4	3	130	19
125	2.8164e-07	0.003	ARNTL,ASCL1,SREBF1,E2F3,TCF3,HES5	6	98	13
126	2.9548e-07	0.003	SREBF1,TCF12,E2F5,E2F3	4	130	16
127	2.9694e-07	0.003	ARNTL,ASCL1,TCF12,TCF3,TCF4,E2F3,SOX2,SOX21	8	54	10
128	3.181e-07	0.003	TCF12,E2F5,TCF4	3	130	19
129	3.2363e-07	0.003	ARNTL,SREBF1,TCF12,E2F5,TCF4,TCF3	6	130	16
130	3.2363e-07	0.003	ARNTL,ASCL1,SREBF1,TCF12,E2F5,TCF4	6	130	16
131	3.4226e-07	0.003	E2F5,TCF3,TCF4	3	130	19
132	3.5592e-07	0.004	ARNTL,ASCL1,E2F3,TCF3,SOX2,SOX21	6	55	10
133	3.6809e-07	0.004	TCF12,E2F5	2	130	19
134	3.8735e-07	0.005	SREBF1,E2F3,E2F5,TCF4	4	130	16
135	3.8735e-07	0.005	ARNTL,SREBF1,E2F5,TCF3,TCF4	5	130	16
136	3.8735e-07	0.005	E2F5,SREBF1,TCF12,TCF3,TCF4	5	130	16
137	3.8735e-07	0.005	ASCL1,SREBF1,TCF12,E2F5,TCF4	5	130	16
138	4.0335e-07	0.005	ASCL1,SREBF1,HES5,TCF3,E2F3	5	101	13
139	4.0335e-07	0.005	ARNTL,SREBF1,HES5,TCF3,E2F3	5	101	13
140	4.3714e-07	0.005	ARNTL,SREBF1,HES5,E2F3	4	119	14
141	4.5332e-07	0.005	ARNTL,ASCL1,HES5,TCF3,E2F3	5	102	13
142	5.0443e-07	0.005	SREBF1,E2F5,TCF3,TCF4	4	130	16
143	5.0537e-07	0.005	ARNTL,ASCL1,TCF12,TCF4,E2F3,SOX2,SOX21	7	57	10
144	5.0876e-07	0.005	ARNTL,ASCL1,SREBF1,HES5,E2F3	5	103	13
145	5.3675e-07	0.006	TGIF1,E2F3	2	130	23
146	5.3819e-07	0.006	HES5,TCF3,E2F3	3	121	14
147	5.5615e-07	0.006	MEIS1,E2F3,E2F5	3	130	21
148	5.9939e-07	0.007	ARNTL,SREBF1,TCF12,E2F5,TCF4	5	130	16
149	6.0509e-07	0.007	ATF5,E2F3,E2F5	3	130	19
150	6.3669e-07	0.007	TGIF1,TGIF2,E2F3,E2F5	4	130	18
151	6.3669e-07	0.007	ARNTL,GABPA	2	130	18
152	6.3816e-07	0.007	SREBF1,HES5,TCF3,E2F3	4	105	13
153	6.527e-07	0.007	ARNTL,SREBF1,TCF12,E2F5	4	130	16
154	7.0714e-07	0.008	ARNTL,TCF12,TCF3,TCF4,E2F3,SOX2,SOX21	7	59	10
155	7.1026e-07	0.009	ARNTL,SREBF1,E2F5,TCF4	4	130	16
156	7.1329e-07	0.009	ASCL1,SREBF1,HES5,E2F3	4	106	13
157	7.3226e-07	0.009	ARNTL,ASCL1,TCF12,TCF3,TCF4,E2F5,E2F3,SOX2,SOX21	9	46	9
158	7.6641e-07	0.009	E2F5,TCF3	2	130	20
159	7.9622e-07	0.009	ARNTL,ASCL1,HES5,E2F3	4	107	13
160	8.3218e-07	0.009	ARNTL,E2F3,TCF3,TCF4,SOX2,SOX21	6	60	10
161	8.3938e-07	0.009	SREBF1,TCF12,E2F5,TCF4	4	130	16
162	8.5218e-07	0.009	MEIS1,TGIF1,E2F5,E2F3	4	130	19
163	8.8765e-07	0.01	ASCL1,HES5,TCF3,E2F3	4	108	13
164	8.8824e-07	0.01	ARNTL,ASCL1,E2F3,TCF3,E2F5,SOX2,SOX21	7	47	9
165	9.116e-07	0.01	SREBF1,TCF12,E2F5	3	130	16
166	9.7453e-07	0.01	E2F5,TCF4	2	130	19
167	9.7612e-07	0.01	ARNTL,ASCL1,E2F3,SOX2,SOX21	5	61	10
168	9.7612e-07	0.01	ASCL1,TCF12,TCF3,TCF4,E2F3,SOX2,SOX21	7	61	10
169	9.8834e-07	0.011	ARNTL,HES5,TCF3,E2F3	4	109	13
170	1.0722e-06	0.011	ARNTL,ASCL1,TCF12,E2F5,TCF4,E2F3,SOX2,SOX21	8	48	9
171	1.1465e-06	0.012	E2F3,E2F5,TCF4,GABPA,TCF3,TCF12	6	77	11
172	1.1632e-06	0.012	SREBF1,E2F5,TCF4	3	130	16
173	1.1863e-06	0.012	ARNTL,HES5,E2F3	3	129	14
174	1.1917e-06	0.012	ATF5,E2F3	2	130	20
175	1.2881e-06	0.012	ARNTL,ASCL1,TCF12,E2F5,TCF4,SOX2,SOX21	7	49	9
176	1.3089e-06	0.013	GABPA,E2F5,E2F3,TCF3,TCF4	5	78	11
177	1.3305e-06	0.016	ARNTL,ASCL1,TCF12,TCF3,TCF4,SOX2,E2F3	7	63	10
178	1.3305e-06	0.016	ARNTL,ASCL1,TCF12,TCF3,TCF4,GABPA,E2F5,E2F3	8	63	10
179	1.3305e-06	0.016	ASCL1,E2F3,SOX2,TCF3,SOX21	5	63	10
180	1.3305e-06	0.016	ARNTL,E2F3,TCF4,SOX21,SOX2,TCF12	6	63	10
181	1.4912e-06	0.017	E2F3,TCF3,TCF4,SOX21,SOX2,TCF12	6	79	11
182	1.5008e-06	0.018	ASCL1,HES5,E2F3	3	113	13
183	1.509e-06	0.018	HES5,E2F5,E2F3	3	130	15
184	1.5406e-06	0.018	SOX5,ASCL1,SOX9,TCF12,TCF3,ARNTL,TCF4,E2F3,SOX2,SOX21	10	50	9
185	1.5464e-06	0.019	ARNTL,ASCL1,TCF3,E2F5,GABPA,E2F3	6	64	10
186	1.5464e-06	0.019	ARNTL,E2F3,TCF12,SOX2,SOX21	5	64	10
187	1.5464e-06	0.019	ASCL1,E2F3,TCF4,SOX21,SOX2,TCF12	6	64	10
188	1.5914e-06	0.02	ARNTL,ASCL1,SREBF1,TCF12,TCF3,TCF4,HES5,E2F3	8	96	12
189	1.6612e-06	0.02	SREBF1,HES5,E2F5,E2F3	4	114	13
190	1.6612e-06	0.02	TCF4,E2F3,HES5,TCF3,TCF12	5	114	13
191	1.7246e-06	0.02	ARNTL,GABPA,SREBF1	3	130	16
192	1.7809e-06	0.02	ARNTL,GABPA,E2F3,E2F5	4	97	12
193	1.7923e-06	0.02	ARNTL,ASCL1,SOX2,TCF3,E2F3	5	65	10
194	1.7923e-06	0.02	ARNTL,TCF4,E2F3,SOX2,SOX21	5	65	10
195	1.8347e-06	0.02	ARNTL,ASCL1,E2F3,E2F5,SOX2,SOX21	6	51	9
196	1.8347e-06	0.02	ARNTL,ASCL1,SOX9,E2F3,TCF3,SOX5,SOX2,SOX21	8	51	9
197	1.8347e-06	0.02	ARNTL,TCF12,TCF3,TCF4,E2F5,E2F3,SOX2,SOX21	8	51	9
198	1.8347e-06	0.02	SOX5,ASCL1,TCF12,TCF3,ARNTL,TCF4,E2F3,SOX2,SOX21	9	51	9
199	1.961e-06	0.02	MEIS1,TGIF2,TGIF1,E2F5,E2F3	5	130	17
200	1.9901e-06	0.02	ARNTL,SREBF1,E2F3,TCF3,TCF4,HES5,TCF12	7	98	12
201	1.9901e-06	0.02	ARNTL,ASCL1,SREBF1,E2F3,TCF4,HES5,TCF12	7	98	12
202	2.0715e-06	0.02	ARNTL,E2F3,TCF3,TCF4,GABPA,E2F5,TCF12	7	66	10
203	2.0715e-06	0.02	ARNTL,ASCL1,E2F3,TCF4,SOX2,TCF12	6	66	10
204	2.0715e-06	0.02	ARNTL,ASCL1,E2F3,E2F5,TCF4,GABPA,TCF12	7	66	10
205	2.0715e-06	0.02	ARNTL,ASCL1,TCF12,TCF3,TCF4,GABPA,E2F5	7	66	10
206	2.0866e-06	0.02	TGIF1,TGIF2,E2F5	3	130	18
207	2.176e-06	0.02	ARNTL,ASCL1,E2F5,SOX2,SOX21	5	52	9
208	2.176e-06	0.02	ARNTL,ASCL1,E2F3,TCF3,SOX5,SOX2,SOX21	7	52	9
209	2.176e-06	0.02	ARNTL,E2F3,TCF3,TCF4,E2F5,SOX2,SOX21	7	52	9
210	2.176e-06	0.02	ASCL1,TCF12,TCF3,TCF4,E2F5,E2F3,SOX2,SOX21	8	52	9
211	2.176e-06	0.02	ARNTL,ASCL1,SOX9,TCF12,TCF3,TCF4,E2F3,SOX2,SOX21	9	52	9
212	2.179e-06	0.02	GABPA,E2F3,TCF12,E2F5,TCF4	5	82	11
213	2.179e-06	0.02	TCF4,E2F3,SOX2,TCF3,SOX21	5	82	11
214	2.2208e-06	0.02	ASCL1,SREBF1,E2F3,TCF3,TCF4,HES5,TCF12	7	99	12
215	2.2208e-06	0.02	ARNTL,ASCL1,TCF12,TCF3,TCF4,HES5,E2F3	7	99	12
216	2.2378e-06	0.02	TCF4,E2F3,HES5,TCF12	4	117	13
217	2.3879e-06	0.022	ARNTL,E2F3,E2F5,TCF4,GABPA,TCF3	6	67	10
218	2.3879e-06	0.022	ARNTL,E2F3,SOX2,TCF3,SOX21	5	67	10
219	2.4623e-06	0.022	ERF,ARNTL,GABPA,SREBF1	4	130	14
220	2.4633e-06	0.022	GABPA,E2F3,E2F5,TCF4	4	83	11
221	2.4633e-06	0.022	GABPA,E2F5,TCF12,TCF3,TCF4	5	83	11
222	2.4661e-06	0.023	E2F3,HES5,TCF12	3	118	13
223	2.4748e-06	0.023	ARNTL,SREBF1,E2F3,TCF4,HES5,TCF12	6	100	12
224	2.5403e-06	0.023	ATF5,E2F5	2	130	19
225	2.5706e-06	0.023	ARNTL,ASCL1,SOX9,TCF12,TCF3,SOX5,TCF4,SOX2,E2F3	9	53	9
226	2.5706e-06	0.023	ARNTL,ASCL1,SOX9,E2F3,TCF3,SOX2,SOX21	7	53	9
227	2.5706e-06	0.023	ASCL1,TCF12,TCF3,TCF4,E2F5,SOX2,SOX21	7	53	9
228	2.5706e-06	0.023	SOX5,ASCL1,SOX9,TCF12,ARNTL,TCF4,E2F3,SOX2,SOX21	9	53	9
229	2.7456e-06	0.024	ARNTL,ASCL1,E2F5,GABPA,TCF3	5	68	10
230	2.7456e-06	0.024	ARNTL,E2F3,TCF3,TCF4,SOX2,TCF12	6	68	10
231	2.7456e-06	0.024	ARNTL,ASCL1,TCF12,TCF3,TCF4,GABPA,E2F3	7	68	10
232	2.7456e-06	0.024	E2F3,TCF3,TCF4,E2F5,SOX21,SOX2,TCF12	7	68	10
233	2.7541e-06	0.024	ARNTL,SREBF1,E2F3,HES5,TCF12	5	101	12
234	2.7541e-06	0.024	SREBF1,E2F3,TCF3,TCF4,HES5,TCF12	6	101	12
235	2.7541e-06	0.024	ASCL1,SREBF1,E2F3,TCF4,HES5,TCF12	6	101	12
236	2.7541e-06	0.024	ARNTL,ASCL1,E2F3,TCF4,HES5,TCF12	6	101	12
237	2.7797e-06	0.024	GABPA,E2F5,TCF3,TCF4	4	84	11
238	2.7997e-06	0.024	SOX3,SOX5,ASCL1,SOX9,TCF12,TCF3,TCF4,SOX6,SOX2,SOX21	10	19	6
239	2.8494e-06	0.025	MEIS1,E2F5	2	130	21
240	3.0254e-06	0.025	ARNTL,ASCL1,SOX9,E2F3,TCF3,SOX5,SOX2	7	54	9
241	3.0254e-06	0.025	ARNTL,ASCL1,TCF12,TCF3,TCF4,E2F5,SOX2,E2F3	8	54	9
242	3.0254e-06	0.025	ARNTL,ASCL1,TCF12,TCF3,SOX5,TCF4,SOX2,E2F3	8	54	9
243	3.0254e-06	0.025	ASCL1,E2F3,E2F5,TCF3,SOX2,SOX21	6	54	9
244	3.0254e-06	0.025	ASCL1,E2F3,E2F5,TCF4,SOX21,SOX2,TCF12	7	54	9
245	3.0254e-06	0.025	ARNTL,E2F3,E2F5,TCF4,SOX21,SOX2,TCF12	7	54	9
246	3.0254e-06	0.025	SOX5,ASCL1,TCF12,ARNTL,TCF4,E2F3,SOX2,SOX21	8	54	9
247	3.0254e-06	0.025	SOX5,ASCL1,SOX9,TCF12,TCF3,ARNTL,TCF4,E2F3,SOX21	9	54	9
248	3.1311e-06	0.025	GABPA,E2F3,TCF12,TCF3,TCF4	5	85	11
249	3.1311e-06	0.025	TCF4,E2F3,TCF12,SOX2,SOX21	5	85	11
250	3.1453e-06	0.025	ERF,ARNTL,GABPA	3	130	15
251	3.1489e-06	0.025	ARNTL,ASCL1,GABPA,TCF3,E2F3	5	69	10
252	3.1489e-06	0.025	ARNTL,E2F3,SOX2,TCF3,TCF4	5	69	10
253	3.1489e-06	0.025	ASCL1,E2F3,TCF3,TCF4,GABPA,E2F5,TCF12	7	69	10
254	3.1489e-06	0.025	ARNTL,ASCL1,TCF12,E2F5,TCF4,GABPA	6	69	10
255	3.1489e-06	0.025	TCF12,E2F5,TCF4,TCF3,SOX2,SOX21	6	69	10
256	3.2358e-06	0.025	RFX4,E2F3,E2F5	3	130	19
257	3.2358e-06	0.025	MEIS1,TGIF1,E2F5	3	130	19
258	3.4488e-06	0.025	RFX4,E2F5	2	130	20
259	3.5208e-06	0.025	GABPA,E2F3,TCF3,TCF4	4	86	11
260	3.5208e-06	0.025	E2F3,TCF12,SOX2,SOX21	4	86	11
261	3.5477e-06	0.025	ARNTL,ASCL1,E2F3,TCF3,SOX5,SOX2	6	55	9
262	3.5477e-06	0.025	ARNTL,ASCL1,TCF12,TCF3,TCF4,E2F5,SOX2	7	55	9
263	3.5477e-06	0.025	ASCL1,E2F5,SOX2,TCF3,SOX21	5	55	9
264	3.5477e-06	0.025	ARNTL,ASCL1,SOX9,E2F3,TCF3,SOX5,SOX21	7	55	9
265	3.5477e-06	0.025	ARNTL,E2F3,E2F5,TCF4,SOX2,SOX21	6	55	9
266	3.5477e-06	0.025	ARNTL,E2F3,E2F5,SOX21,SOX2,TCF12	6	55	9
267	3.5477e-06	0.025	ARNTL,TCF12,E2F5,TCF4,SOX2,SOX21	6	55	9
268	3.5477e-06	0.025	ARNTL,SOX9,TCF12,TCF3,SOX5,TCF4,E2F3,SOX2,SOX21	9	55	9
269	3.5477e-06	0.025	ARNTL,ASCL1,SOX9,TCF12,TCF4,E2F3,SOX2,SOX21	8	55	9
270	3.6027e-06	0.025	ARNTL,E2F3,E2F5,TCF4,GABPA,TCF12	6	70	10
271	3.6027e-06	0.025	ARNTL,ASCL1,TCF12,TCF3,TCF4,SOX2,SOX21	7	70	10
272	3.7661e-06	0.025	ARNTL,GABPA,E2F5	3	104	12
273	3.7661e-06	0.025	SREBF1,TCF4,E2F3,HES5,TCF12	5	104	12
274	3.7661e-06	0.025	ARNTL,E2F3,TCF3,TCF4,HES5,TCF12	6	104	12
275	3.7953e-06	0.025	SOX5,SOX9,TCF12,TCF3,TCF4,GABPA,E2F5,E2F3,SOX2,SOX21	10	30	7
276	3.8607e-06	0.027	SOX5,ASCL1,SOX9,TCF12,TCF3,ARNTL,TCF4,E2F5,E2F3,SOX2,SOX21	11	42	8
277	3.9246e-06	0.03	SOX3,SOX5,SOX6,SOX9,TCF3,ASCL1,SOX2,SOX21	8	20	6
278	3.9246e-06	0.03	SOX3,ASCL1,SOX9,TCF12,TCF3,TCF4,SOX6,SOX2,SOX21	9	20	6
279	3.9246e-06	0.03	SOX3,SOX5,ASCL1,SOX9,TCF12,TCF4,SOX6,SOX2,SOX21	9	20	6
280	3.9524e-06	0.03	GABPA,E2F5,E2F3,TCF3	4	87	11
281	4.1124e-06	0.03	ASCL1,E2F5,GABPA,TCF3,E2F3	5	71	10
282	4.1124e-06	0.03	ARNTL,ASCL1,E2F3,SOX2	4	71	10
283	4.1124e-06	0.03	ARNTL,ASCL1,GABPA,E2F5,E2F3	5	71	10
284	4.1124e-06	0.03	ARNTL,GABPA,E2F3,E2F5,TCF4	5	71	10
285	4.1124e-06	0.03	ARNTL,TCF12,E2F5,TCF4,GABPA,TCF3	6	71	10
286	4.1124e-06	0.03	ARNTL,E2F3,TCF3,TCF4,GABPA,TCF12	6	71	10
287	4.1124e-06	0.03	ARNTL,ASCL1,E2F3,TCF4,GABPA,TCF12	6	71	10
288	4.1124e-06	0.03	ASCL1,E2F3,SOX2,SOX21	4	71	10
289	4.1124e-06	0.03	E2F3,E2F5,TCF4,TCF3,SOX2,SOX21	6	71	10
290	4.1456e-06	0.03	ARNTL,ASCL1,TCF3,E2F5,SOX2,E2F3	6	56	9
291	4.1456e-06	0.03	ARNTL,ASCL1,E2F3,E2F5,TCF4,SOX2,TCF12	7	56	9
292	4.1456e-06	0.03	ARNTL,ASCL1,SOX9,TCF12,SOX5,TCF4,SOX2,E2F3	8	56	9
293	4.1456e-06	0.03	ARNTL,TCF4,E2F5,SOX2,SOX21	5	56	9
294	4.1456e-06	0.03	ARNTL,SOX9,SOX5,TCF3,TCF4,E2F3,SOX2,SOX21	8	56	9
295	4.1456e-06	0.03	ARNTL,E2F5,TCF12,SOX2,SOX21	5	56	9
296	4.1456e-06	0.03	ASCL1,TCF12,E2F5,TCF4,SOX2,SOX21	6	56	9
297	4.1456e-06	0.03	SOX5,ASCL1,SOX9,TCF12,TCF3,TCF4,E2F3,SOX2,SOX21	9	56	9
298	4.1456e-06	0.03	ARNTL,TCF12,TCF3,SOX5,TCF4,E2F3,SOX2,SOX21	8	56	9
299	4.1697e-06	0.032	SREBF1,E2F3,HES5,TCF12	4	105	12
300	4.1697e-06	0.032	ASCL1,E2F3,TCF3,TCF4,HES5,TCF12	6	105	12
301	4.3252e-06	0.033	SREBF1,HES5,E2F5	3	124	13
302	4.4297e-06	0.033	GABPA,TCF12,E2F5,TCF4	4	88	11
303	4.4297e-06	0.033	ARNTL,ASCL1,SREBF1,E2F3,TCF3,HES5,E2F5	7	88	11
304	4.611e-06	0.033	ARNTL,GABPA,E2F3	3	106	12
305	4.611e-06	0.033	ARNTL,TCF4,E2F3,HES5,TCF12	5	106	12
306	4.6228e-06	0.033	E2F3,E2F5,TGIF1,TGIF2,MEIS1,RFX4	6	130	15
307	4.6228e-06	0.033	HES5,E2F5	2	130	15
308	4.6523e-06	0.033	ARNTL,ASCL1,SOX9,E2F3,TCF3,SOX5,E2F5,SOX2,SOX21	9	43	8
309	4.6523e-06	0.033	SOX5,ASCL1,TCF12,TCF3,ARNTL,TCF4,E2F5,E2F3,SOX2,SOX21	10	43	8
310	4.6834e-06	0.033	ARNTL,GABPA,E2F5,E2F3,TCF3	5	72	10
311	4.6834e-06	0.033	ARNTL,GABPA,E2F5,TCF3,TCF4	5	72	10
312	4.6834e-06	0.033	ARNTL,GABPA,E2F3,TCF3,TCF4	5	72	10
313	4.6834e-06	0.033	ASCL1,E2F3,E2F5,TCF4,GABPA,TCF12	6	72	10
314	4.6834e-06	0.033	ASCL1,E2F3,TCF3,TCF4,SOX2,TCF12	6	72	10
315	4.6834e-06	0.033	ARNTL,E2F3,TCF12,SOX2,TCF4	5	72	10
316	4.6834e-06	0.033	SOX5,SOX9,E2F3,E2F5,GABPA,SOX21	6	72	10
317	4.6834e-06	0.033	ARNTL,ASCL1,SOX2,TCF3,SOX21	5	72	10
318	4.8091e-06	0.034	ARNTL,ASCL1,SOX9,TCF12,TCF3,SOX5,GABPA,TCF4,SOX2	9	31	7
319	4.8091e-06	0.034	SOX5,TCF12,TCF3,TCF4,GABPA,E2F5,E2F3,SOX2,SOX21	9	31	7
320	4.8091e-06	0.034	SOX5,SOX9,TCF12,TCF3,TCF4,GABPA,E2F5,SOX2,SOX21	9	31	7
321	4.8177e-06	0.034	MEIS1,RFX4,E2F3,E2F5	4	130	16
322	4.8282e-06	0.034	ARNTL,ASCL1,TCF12,SOX5,TCF4,SOX2,E2F3	7	57	9
323	4.8282e-06	0.034	ARNTL,ASCL1,SOX9,TCF12,TCF3,SOX5,TCF4,E2F3	8	57	9
324	4.8282e-06	0.034	ARNTL,E2F3,E2F5,TCF3,SOX2,SOX21	6	57	9
325	4.8282e-06	0.034	ARNTL,ASCL1,SOX9,E2F3,SOX5,SOX2,SOX21	7	57	9
326	4.8282e-06	0.034	ARNTL,SOX5,TCF3,TCF4,E2F3,SOX2,SOX21	7	57	9
327	4.8282e-06	0.034	SOX5,ASCL1,TCF12,TCF3,TCF4,E2F3,SOX2,SOX21	8	57	9
328	4.8282e-06	0.034	ARNTL,SOX9,TCF12,TCF3,TCF4,E2F3,SOX2,SOX21	8	57	9
329	4.8282e-06	0.034	SOX5,ASCL1,SOX9,TCF12,ARNTL,TCF4,E2F3,SOX21	8	57	9
330	5.0673e-06	0.034	E2F3,E2F5,OTX2	3	130	17
331	5.0928e-06	0.034	ARNTL,SREBF1,HES5,E2F5,E2F3	5	107	12
332	5.0928e-06	0.034	ARNTL,E2F3,HES5,TCF12	4	107	12
333	5.0928e-06	0.034	ASCL1,TCF4,E2F3,HES5,TCF12	5	107	12
334	5.322e-06	0.034	ARNTL,TCF12,SOX2,E2F3	4	73	10
335	5.322e-06	0.034	ASCL1,TCF12,E2F5,TCF4,GABPA,TCF3	6	73	10
336	5.322e-06	0.034	E2F5,TCF4,SOX2,TCF3,SOX21	5	73	10
337	5.322e-06	0.034	E2F3,E2F5,TCF4,SOX21,SOX2,TCF12	6	73	10
338	5.3914e-06	0.037	SOX5,ASCL1,SOX9,TCF12,TCF3,ARNTL,GABPA,TCF4,E2F5,E2F3,SOX2,SOX21	12	21	6
339	5.3914e-06	0.037	SOX5,ATF5,E2F3,E2F5,FOXM1,TGIF1,HES5,MEIS1,SOX9,PAX6,SOX2,SOX21	12	21	6
340	5.3914e-06	0.037	SOX3,SOX6,SOX9,TCF3,ASCL1,SOX2,SOX21	7	21	6
341	5.3914e-06	0.037	SOX3,SOX5,SOX6,SOX9,ASCL1,SOX2,SOX21	7	21	6
342	5.3914e-06	0.037	SOX3,ASCL1,SOX9,TCF12,TCF4,SOX6,SOX2,SOX21	8	21	6
343	5.3914e-06	0.037	SOX3,SOX5,ASCL1,TCF12,TCF3,TCF4,SOX6,SOX2,SOX21	9	21	6
344	5.405e-06	0.038	MEIS1,TGIF2,TGIF1,E2F5	4	130	17
345	5.5375e-06	0.038	GABPA,E2F5,TCF4	3	90	11
346	5.5375e-06	0.038	GABPA,E2F3,TCF12,TCF4	4	90	11
347	5.5375e-06	0.038	ASCL1,SREBF1,TCF3,E2F5,HES5,E2F3	6	90	11
348	5.5773e-06	0.038	ARNTL,ASCL1,E2F3,TCF3,SOX5,E2F5,SOX2,SOX21	8	44	8
349	5.5773e-06	0.038	ARNTL,ASCL1,SOX9,TCF12,TCF3,TCF4,E2F5,E2F3,SOX2,SOX21	10	44	8
350	5.5773e-06	0.038	SOX5,ASCL1,SOX9,TCF12,E2F5,ARNTL,TCF4,E2F3,SOX2,SOX21	10	44	8
351	5.605e-06	0.038	ARNTL,ASCL1,E2F5,SOX2,TCF3	5	58	9
352	5.605e-06	0.038	ARNTL,ASCL1,SOX9,E2F3,TCF3,SOX5	6	58	9
353	5.605e-06	0.038	ARNTL,SOX9,TCF12,TCF3,SOX5,TCF4,SOX2,E2F3	8	58	9
354	5.605e-06	0.038	ARNTL,ASCL1,TCF12,E2F5,TCF4,SOX2	6	58	9
355	5.605e-06	0.038	SOX5,ASCL1,SOX9,E2F3,TCF3,SOX2,SOX21	7	58	9
356	5.605e-06	0.038	ARNTL,ASCL1,E2F3,SOX5,SOX2,SOX21	6	58	9
357	5.605e-06	0.038	ARNTL,SOX9,E2F3,TCF3,TCF4,SOX2,SOX21	7	58	9
358	5.605e-06	0.038	ARNTL,ASCL1,SOX9,TCF12,TCF3,TCF4,E2F3,SOX21	8	58	9
359	5.605e-06	0.038	SOX5,ASCL1,TCF12,TCF3,ARNTL,TCF4,E2F3,SOX21	8	58	9
360	5.6185e-06	0.038	E2F5,HES5,TCF3,E2F3	4	108	12
361	5.782e-06	0.038	RFX4,TGIF1,TGIF2,E2F3,E2F5	5	130	15
362	5.9724e-06	0.038	FOXM1,E2F3,E2F5	3	130	20
363	6.0348e-06	0.038	ARNTL,E2F3,SOX2,TCF4	4	74	10
364	6.0348e-06	0.038	E2F5,E2F3,TCF12,SOX2,SOX21	5	74	10
365	6.0348e-06	0.038	SOX5,SOX9,TCF12,TCF3,TCF4,E2F3,SOX2,SOX21	8	74	10
366	6.0348e-06	0.038	ARNTL,ASCL1,TCF12,TCF4,SOX2,SOX21	6	74	10
367	6.0348e-06	0.038	ARNTL,ASCL1,TCF12,TCF3,TCF4,E2F3,SOX21	7	74	10
368	6.0348e-06	0.038	TGIF1,HES5,E2F5,E2F3	4	74	10
369	6.0388e-06	0.038	ARNTL,ASCL1,SOX9,TCF12,SOX5,GABPA,TCF4,SOX2	8	32	7
370	6.0388e-06	0.038	ARNTL,ASCL1,SOX9,TCF12,TCF3,SOX5,GABPA,TCF4	8	32	7
371	6.0388e-06	0.038	ARNTL,ASCL1,TCF12,TCF3,SOX5,GABPA,TCF4,SOX2	8	32	7
372	6.0388e-06	0.038	SOX9,TCF12,TCF3,TCF4,GABPA,E2F5,E2F3,SOX2,SOX21	9	32	7
373	6.0388e-06	0.038	SOX5,SOX9,TCF12,TCF3,TCF4,GABPA,E2F5,E2F3,SOX21	9	32	7
374	6.0388e-06	0.038	SOX5,TCF12,TCF3,TCF4,GABPA,E2F5,SOX2,SOX21	8	32	7
375	6.0388e-06	0.038	SOX5,SOX9,TCF12,TCF3,TCF4,GABPA,E2F3,SOX2,SOX21	9	32	7
376	6.177e-06	0.038	GABPA,E2F3,TCF4	3	91	11
377	6.177e-06	0.038	SOX2,E2F3,TCF12,TCF3,TCF4	5	91	11
378	6.177e-06	0.038	ARNTL,SREBF1,TCF3,E2F5,HES5,E2F3	6	91	11
379	6.2225e-06	0.038	RFX4,MEIS1,TGIF2,E2F3,E2F5	5	130	15
380	6.3416e-06	0.038	TGIF1,RFX4,E2F3,E2F5	4	130	16
381	6.4866e-06	0.038	ARNTL,SOX9,E2F3,TCF3,SOX5,TCF4,SOX2	7	59	9
382	6.4866e-06	0.038	ARNTL,E2F3,TCF3,TCF4,E2F5,SOX2,TCF12	7	59	9
383	6.4866e-06	0.038	ARNTL,TCF12,TCF3,SOX5,TCF4,SOX2,E2F3	7	59	9
384	6.4866e-06	0.038	SOX5,ASCL1,E2F3,TCF3,SOX2,SOX21	6	59	9
385	6.4866e-06	0.038	ARNTL,ASCL1,SOX9,E2F3,SOX2,SOX21	6	59	9
386	6.4866e-06	0.038	ARNTL,ASCL1,SOX9,E2F3,TCF3,SOX21	6	59	9
387	6.4866e-06	0.038	ARNTL,ASCL1,E2F3,TCF3,SOX5,SOX21	6	59	9
388	6.4866e-06	0.038	ASCL1,SOX9,TCF12,TCF3,TCF4,E2F3,SOX2,SOX21	8	59	9
389	6.4866e-06	0.038	SOX5,ASCL1,SOX9,TCF12,TCF4,E2F3,SOX2,SOX21	8	59	9
390	6.4866e-06	0.038	ARNTL,SOX9,TCF12,SOX5,TCF4,E2F3,SOX2,SOX21	8	59	9
391	6.4866e-06	0.038	ARNTL,SOX9,TCF12,TCF3,SOX5,TCF4,E2F3,SOX21	8	59	9
392	6.6169e-06	0.044	SOX3,ARNTL,ASCL1,SOX9,TCF12,TCF3,TCF4,SOX6,E2F5,SOX5,E2F3,SOX2,SOX21	13	13	5
393	6.6533e-06	0.045	ARNTL,ASCL1,SOX9,TCF12,TCF3,SOX5,TCF4,E2F5,SOX2,E2F3	10	45	8
394	6.6533e-06	0.045	ARNTL,ASCL1,SOX9,E2F3,TCF3,E2F5,SOX2,SOX21	8	45	8
395	6.6533e-06	0.045	SOX5,ASCL1,TCF12,E2F5,ARNTL,TCF4,E2F3,SOX2,SOX21	9	45	8
396	6.6533e-06	0.045	SOX5,ASCL1,SOX9,TCF12,E2F5,ARNTL,TCF4,SOX2,SOX21	9	45	8
397	6.6533e-06	0.045	SOX5,ASCL1,SOX9,TCF12,TCF3,ARNTL,TCF4,E2F5,E2F3,SOX21	10	45	8
398	6.8287e-06	0.045	ASCL1,SOX2,TCF3,E2F3	4	75	10
399	6.8287e-06	0.045	ARNTL,ASCL1,GABPA,E2F5	4	75	10
400	6.8287e-06	0.045	ASCL1,E2F3,TCF3,TCF4,GABPA,TCF12	6	75	10
401	6.8287e-06	0.045	ARNTL,GABPA,TCF12,E2F5,TCF4	5	75	10
402	6.8287e-06	0.045	ARNTL,GABPA,E2F3,TCF12,TCF4	5	75	10
403	6.8287e-06	0.045	ARNTL,ASCL1,SOX9,TCF12,TCF3,SOX5,TCF4,SOX2	8	75	10
404	6.8287e-06	0.045	ARNTL,ASCL1,E2F3,TCF3,SOX21	5	75	10
405	6.8287e-06	0.045	E2F5,TCF4,TCF12,SOX2,SOX21	5	75	10
406	6.8287e-06	0.045	SOX5,TCF12,TCF3,TCF4,E2F3,SOX2,SOX21	7	75	10
407	6.8801e-06	0.045	SOX5,GABPA,E2F3,E2F5	4	92	11
408	6.8801e-06	0.045	TCF4,E2F3,SOX2,SOX21	4	92	11
409	6.8801e-06	0.045	ARNTL,ASCL1,TCF3,E2F5,HES5,E2F3	6	92	11
410	7.2741e-06	0.045	SOX5,ASCL1,SOX9,TCF12,E2F5,ARNTL,GABPA,TCF4,E2F3,SOX2,SOX21	11	22	6
411	7.2741e-06	0.045	SOX5,ASCL1,SOX9,TCF12,TCF3,ARNTL,GABPA,TCF4,E2F5,E2F3,SOX21	11	22	6
412	7.2741e-06	0.045	SOX5,ASCL1,TCF12,TCF3,ARNTL,GABPA,TCF4,E2F5,E2F3,SOX2,SOX21	11	22	6
413	7.2741e-06	0.045	SOX5,ATF5,E2F3,E2F5,FOXM1,TGIF1,HES5,MEIS1,SOX9,SOX2,SOX21	11	22	6
414	7.2741e-06	0.045	SOX5,ATF5,E2F3,E2F5,FOXM1,TGIF1,HES5,SOX9,PAX6,SOX2,SOX21	11	22	6
415	7.2741e-06	0.045	ATF5,E2F3,E2F5,FOXM1,TGIF1,HES5,MEIS1,PAX6,SOX21	9	22	6
416	7.2741e-06	0.045	SOX5,ATF5,E2F3,E2F5,FOXM1,HES5,MEIS1,SOX9,PAX6,SOX2,SOX21	11	22	6
417	7.2741e-06	0.045	SOX3,SOX6,SOX9,ASCL1,SOX2,SOX21	6	22	6
418	7.2741e-06	0.045	SOX3,SOX5,SOX6,TCF3,ASCL1,SOX2,SOX21	7	22	6
419	7.2741e-06	0.045	SOX3,SOX5,ASCL1,TCF12,TCF4,SOX6,SOX2,SOX21	8	22	6

### Sheet: Result FastWY RG2
# FastWY ver. 1.0.1 (LAMP ver.2.0.3)
# item-file: singlecell/RG2_matrix_LAMP.csv
# value-file: singlecell/RG2_rank_for_Fisher.csv
# significance-level: 0.05, # of permuted datasets: 1000
# P-value computing procedure: fisher (greater)
# # of tested elements: 57, # of samples: 5659, # of positive samples: 56
# Adjusted significance level: 7.8408e-06
# # of significant combinations: 1
Rank	Raw p-value	Adjusted p-value	Combination	Arity	# of target rows	# of positives in the targets
1	3.5335e-06	0.025	PAX6,TCF7L1	2	56	12
Time (sec.): Computing correction factor 39296.742, Enumerating significant combinations 44.405, Total 39341.147

### Sheet: Results FastWY RG3
# FastWY ver. 1.0.1 (LAMP ver.2.0.3)
# item-file: singlecell/RG3_matrix_LAMP.csv
# value-file: singlecell/RG3_rank_for_Fisher.csv
# significance-level: 0.05, # of permuted datasets: 1000
# P-value computing procedure: fisher (greater)
# # of tested elements: 34, # of samples: 5265, # of positive samples: 101
# Adjusted significance level: 2.3125e-05
# # of significant combinations: 15
Rank	Raw p-value	Adjusted p-value	Combination	Arity	# of target rows	# of positives in the targets
1	6.3956e-06	0.022	KLF15,PDLIM5,RFX4	3	101	16
2	6.6714e-06	0.022	PDLIM5,RFX4	2	101	19
3	8.4235e-06	0.027	PDLIM5,RFX4,SOX13	3	101	16
4	1.2002e-05	0.03	TEAD1,SOX2,ARX,SOX13	4	101	11
5	1.3163e-05	0.031	TGIF2,PDLIM5,MEIS1,RFX4,SOX13	5	101	12
6	1.5832e-05	0.036	RFX4,PDLIM5,MEIS1,SOX13	4	101	13
7	1.75e-05	0.041	TEAD1,TGIF2	2	101	16
8	1.7927e-05	0.042	TGIF2,KLF15,MEIS1,PDLIM5,RFX4,SOX13	6	101	11
9	1.7927e-05	0.042	TEAD1,RFX4,MEIS1,SOX13	4	101	11
10	1.8399e-05	0.042	TEAD1,SOX2	2	101	16
11	2.0131e-05	0.042	RFX4,KLF15,PDLIM5,MEIS1,SOX13	5	101	12
12	2.0413e-05	0.042	TEAD1,ARX,KLF15,SOX13,SOX2,TCF7L1	6	81	9
13	2.0433e-05	0.042	KLF15,PDLIM5,RFX4,SOX13	4	101	14
14	2.2923e-05	0.049	SOX13	1	101	36
15	2.3125e-05	0.05	TEAD1,SOX2,ARX,SOX13,TCF7L1	5	101	10
